# Natural selection in the evolution of SARS-CoV-2 in bats, not humans, created a highly capable human pathogen

**DOI:** 10.1101/2020.05.28.122366

**Authors:** Oscar A. MacLean, Spyros Lytras, Steven Weaver, Joshua B. Singer, Maciej F. Boni, Philippe Lemey, Sergei L. Kosakovsky Pond, David L. Robertson

## Abstract

RNA viruses are proficient at switching host species, and evolving adaptations to exploit the new host’s cells efficiently. Surprisingly, SARS-CoV-2 has apparently required no significant adaptation to humans since the start of the COVID-19 pandemic, with no observed selective sweeps since genome sampling began. Here we assess the types of natural selection taking place in *Sarbecoviruses* in horseshoe bats versus SARS-CoV-2 evolution in humans. While there is moderate evidence of diversifying positive selection in SARS-CoV-2 in humans, it is limited to the early phase of the pandemic, and purifying selection is much weaker in SARS-CoV-2 than in related bat *Sarbecoviruses*. In contrast, our analysis detects significant positive episodic diversifying selection acting on the bat virus lineage SARS-CoV-2 emerged from, accompanied by an adaptive depletion in CpG composition presumed to be linked to the action of antiviral mechanisms in ancestral hosts. The closest bat virus to SARS-CoV-2, RmYN02 (sharing an ancestor ∼1976), is a recombinant with a structure that includes differential CpG content in Spike; clear evidence of coinfection and evolution in bats without involvement of other species. Collectively our results demonstrate the progenitor of SARS-CoV-2 was capable of near immediate human-human transmission as a consequence of its adaptive evolutionary history in bats, not humans.
