## Supplementary table 3 for "Natural selection in the evolution of SARS-CoV-2 in bats, not humans, created a highly capable human pathogen"

### Sheet: sites(2305843009239199346)
Genomic coordinate	Gene/ORF	Site	Fraction of sites with omega>1	p-value
305	ORF1a	14	0.0737412	0.000737
377	ORF1a	38	0.0735412	0.00799084
404	ORF1a	47	0.0843819	0.0432787
605	ORF1a	114	0.218658	0.0190445
725	ORF1a	154	0.18901	0.0067258
1022	ORF1a	253	0.0725859	0.0209951
1040	ORF1a	259	0.149392	0.0361693
1349	ORF1a	362	0.118772	0.0323972
1442	ORF1a	393	0.156446	0.0129562
1451	ORF1a	396	0.399188	0.0446646
1718	ORF1a	485	0.106148	0.0185334
2456	ORF1a	731	0.123384	0.04318
3329	ORF1a	1022	0.313439	0.0194866
3335	ORF1a	1024	0.256835	0.00744548
3338	ORF1a	1025	0.177625	0.0377211
3380	ORF1a	1039	1	0.0271895
3521	ORF1a	1086	0.0834362	0.00902981
3524	ORF1a	1087	0.070677	0.0413026
3527	ORF1a	1088	0.0812834	0.00907117
3530	ORF1a	1089	0.414327	0.0352255
3938	ORF1a	1225	0.15187	0.0111588
3944	ORF1a	1227	0.158152	0.0273495
4265	ORF1a	1334	0.168833	0.005425
4865	ORF1a	1534	1	0.0435158
4913	ORF1a	1550	0.0946499	0.00721772
4964	ORF1a	1567	0.174434	0.0258972
5063	ORF1a	1600	0.0634537	0.0213943
5375	ORF1a	1704	0.062012	0.00847922
5552	ORF1a	1763	0.0704751	0.0146063
5957	ORF1a	1898	1	0.00763876
6503	ORF1a	2080	0.0703031	0.0121439
6506	ORF1a	2081	1	0.0138539
6629	ORF1a	2122	1	0.01067
6635	ORF1a	2124	0.067121	0.0234157
7061	ORF1a	2266	0.0820998	0.0116764
8924	ORF1a	2887	0.0599017	0.0107183
8930	ORF1a	2889	0.0605618	0.0152952
9101	ORF1a	2946	0.198233	0.0393139
9560	ORF1a	3099	0.0874968	0.0284222
10829	ORF1a	3522	0.0651033	0.0159008
11513	ORF1a	3750	0.0683688	0.0291629
11795	ORF1a	3844	0.0832524	0.0371896
12836	ORF1a	4191	0.136441	0.00909141
15656	ORF1b	730	0.210811	0.01551
16760	ORF1b	1098	0.0685762	0.00265118
17333	ORF1b	1289	0.0831165	0.0143152
17360	ORF1b	1298	0.0778989	0.0123364
18359	ORF1b	1631	0.247812	0.0356508
18422	ORF1b	1652	0.153432	0.0045768
19763	ORF1b	2099	0.0768011	0.0138927
20060	ORF1b	2198	0.114208	0.0163574
20240	ORF1b	2258	0.0974643	0.000310007
21284	ORF1b	2606	0.126208	0.0195793
21326	ORF1b	2620	0.260794	0.0324602
21527	ORF1b	2687	0.0840778	0.0380402
21896	S	112	0.252987	0.0305519
22811	S	417	0.160199	0.0257948
22901	S	447	0.256902	0.0176254
23627	S	689	0.161847	0.0198855
23969	S	803	0.0752879	0.0107982
25151	S	1197	0.073911	0.0331573
25301	S	1247	0.0790444	0.0236044
25417	ORF3a	9	0.0710872	0.0402127
25468	ORF3a	26	1	0.0412805
25477	ORF3a	29	1	0.0472686
25546	ORF3a	52	1	0.0351952
25918	ORF3a	176	0.133152	0.00481604
26017	ORF3a	209	0.170289	0.0266149
26775	M	85	0.0839188	0.0477895
27463	ORF7a	24	0.139312	0.0484536
27562	ORF7a	57	1	0.0239117
27568	ORF7a	59	0.169339	0.0417845
27759	Orf7b	2	0.189256	0.0316933
27864	Orf7b	37	1	0.0407034
28511	N	80	0.181496	0.0155353
28553	N	94	1	0.0462488
28631	N	120	0.0931949	0.0467732
28958	N	229	0.0747713	0.0470507
28988	N	239	0.147809	0.0410656
28994	N	241	0.0664317	0.0494053
29072	N	267	0.0820727	0.011706
29273	N	334	0.0714981	0.000273973
29453	N	394	0.0639104	0.0208235
29492	N	407	0.175644	0.0244668
29498	N	409	0.120441	0.0367433
