## Supplementary table 4 for "Natural selection in the evolution of SARS-CoV-2 in bats, not humans, created a highly capable human pathogen"

### Sheet: Sheet1
Segment	⍵1	p1	⍵2	p2	⍵3	p3	p-value	q-value	HMM switching parameter
N	0.0166	0.888	0.0413	0.0877	11	0.0245	3.36e-07	6.39e-06	0.219
Orf1ab/regA	0.0167	0.879	0.324	0.104	6.74	0.0174	0.00223	0.0211	0.236
Orf1ab/regC	0.0104	0.899	0.89	0.1	79.7	0.000948	0.00791	0.0501	0.23
Orf1ab/regD	0.014	0.988	1	0.0114	137	0.000799	0.0484	0.153	0.257
S/regD	0.0165	0.96	0.0169	0.0385	2240	0.00161	0.0455	0.173	0.298
Orf1ab/regE	0.00379	0.977	0.204	0.0113	2.2	0.0115	0.0372	0.177	0.248
S/regVL	0	0.791	0.0373	0.204	1860	0.00492	0.0741	0.201	0.28
S/regB	0.0117	0.929	0.351	0.068	419	0.00322	0.141	0.268	0.198
Orf8	0	0.625	0.178	0.361	7.45	0.0146	0.136	0.286	0.0433
Orf7a	0.155	0.864	0.156	0.131	48.7	0.00533	0.128	0.304	0.279
Orf10	0.997	0	0.999	0	1.98	1	0.275	0.435	0.0991
Orf3a	0	0.709	0.423	0.287	16.4	0.00448	0.261	0.451	0.172
Orf7b	0.000345	0.393	0.775	0.607	1.19	0	0.5	0.5	0.0602
S/regC	0.0151	0.74	0.0161	0.231	1.36	0.0295	0.369	0.501	0.264
Orf6	0	0.00881	0.0834	0.987	306	0.00446	0.402	0.509	0.159
OrfE	0	0.019	0	0.967	9.07	0.0139	0.358	0.523	0.103
M	0.0149	0.957	0.621	0.0427	1	0	0.5	0.528	0.216
Orf1ab/regB	0	0.769	0.263	0.229	2.95	0.00172	0.492	0.55	0.277
S/regA	0.000234	0.718	0.138	0.276	93.2	0.00605	0.487	0.578	0.062
