## Supplementary table 6 for "Natural selection in the evolution of SARS-CoV-2 in bats, not humans, created a highly capable human pathogen"

Virus	host	collection place	accession	collection time	GISAID acknowledgments
Wuhan-Hu-1|SARS-CoV-2	human	Wuhan	MN908947	12-2019
RmYN02	Bat-R_malayanus	Yunnan-Xishuangbanna	EPI_ISL_412977	6-25-2019	Weifeng Shi; Tao Hu; Hong Zhou; Juan Li; Xing Chen; Alice Catherine Hughes; Yuhai Bi
RaTG13	Bat-R_affinis	Yunnan	EPI_ISL_402131	7-24-2013	Yan Zhu; Ping Yu; Bei Li; Ben Hu; Hao-Rui Si; Xing-Lou Yang; Peng Zhou; Zheng-Li Shi
Pangolin-CoV	pangolin	Guandong	EPI_ISL_410721	2-16-2020	Yongyi Shen; Lihua Xiao; Wu Chen
P4L	pangolin	Guangxi	EPI_ISL_410538	2017	Wu-Chun Cao; Tommy Tsan-Yuk Lam; Na Jia; Ya-Wei Zhang; Jia-Fu Jiang; Bao-Gui Jiang
P5L	pangolin	Guangxi	EPI_ISL_410540	2017	Wu-Chun Cao; Tommy Tsan-Yuk Lam; Na Jia; Ya-Wei Zhang; Jia-Fu Jiang; Bao-Gui Jiang
P1E	pangolin	Guangxi	EPI_ISL_410539	2017	Wu-Chun Cao; Tommy Tsan-Yuk Lam; Na Jia; Ya-Wei Zhang; Jia-Fu Jiang; Bao-Gui Jiang
P5E	pangolin	Guangxi	EPI_ISL_410541	2017	Wu-Chun Cao; Tommy Tsan-Yuk Lam; Na Jia; Ya-Wei Zhang; Jia-Fu Jiang; Bao-Gui Jiang
P2V	pangolin	Guangxi	EPI_ISL_410542	2017	Wu-Chun Cao; Tommy Tsan-Yuk Lam; Na Jia; Ya-Wei Zhang; Jia-Fu Jiang; Bao-Gui Jiang
RpShaanxi2011	Bat-R_pusillus	Shaanxi	JX993987	09-2011
HuB2013	Bat-R_sinicus	Hubei	KJ473814	04-2013
GX2013	Bat-R_sinicus	Guangxi	KJ473815	11-2012
Rs4231	Bat-R_sinicus	Yunnan-Kunming	KY417146	4-17-2013
Rs4255	Bat-R_sinicus	Yunnan-Kunming	KY417149	4-17-2013
Rs4237	Bat-R_sinicus	Yunnan-Kunming	KY417147	4-17-2013
Rs4247	Bat-R_sinicus	Yunnan-Kunming	KY417148	4-17-2013
YN2018B	Bat-R_affinis	Yunnan	MK211376	09-2016
YN2018D	Bat-R_affinis	Yunnan	MK211378	09-2016
Rs7327	Bat-R_sinicus	Yunnan--Kunming	KY417151	10-24-2014
Rs9401	Bat-R_sinicus	Yunnan-Kunming	KY417152	10-16-2015
RsSHC014	Bat-R_sinicus	Yunnan-Kunming	KC881005	4-17-2011
WIV1	Bat-R_sinicus	Yunnan-Kunming	KF367457	09-2012
Rs3367	Bat-R_sinicus	Yunnan-Kunming	KC881006	3-19-2012
YN2018C	Bat-R_affinis	Yunnan-Kunming	MK211377	09-2016
As6526	Bat-Aselliscus_stoliczkanus	Yunnan-Kunming	KY417142	5-12-2014
Rs4081	Bat-R_sinicus	Yunnan-Kunming	KY417143	9-18-2012
Anlong-103	Bat-R_sinicus	Guizhou-Anlong	KY770858	2013
Anlong-112	Bat-R_sinicus	Guizhou-Anlong	KY770859	2013
YN2018A	Bat-R_affinis	Yunnan	MK211375	09-2016
YN2013	Bat-R_sinicus	Yunnan	KJ473816	12-2010
WIV16	Bat-R_sinicus	Yunnan-Kunming	KT444582	7-21-2013
Rs4874	Bat-R_sinicus	Yunnan-Kunming	KY417150	7-21-2013
Rf4092	Bat-R_ferrumequinum	Yunnan-Kunming	KY417145	9-18-2012
F46	Bat-R_pusillus	Yunnan	KU973692	2012
Rs672	Bat-R_sinicus	Guizhou	FJ588686	09-2006
HSZ-Cc|SARS-CoV-1	human	Guangzhou	AY394995	2002
Rs4084	Bat-R_sinicus	Yunnan-Kunming	KY417144	9-18-2012
Rp3	Bat-R_pearsoni	Guangxi-Nanning	DQ071615	12-2004
YNLF_31C	Bat-R_ferrumequinum	Yunnan-Lufeng	KP886808	5-23-2013
YNLF_34C	Bat-R_ferrumequinum	Yunnan-Lufeng	KP886809	5-23-2013
LYRa11	Bat-R_affinis	Yunnan-Baoshan	KF569996	2011
HKU3-1	Bat-R_sinicus	Hong_Kong	DQ022305	2-17-2005
HKU3-3	Bat-R_sinicus	Hong_Kong	DQ084200	3-17-2005
HKU3-2	Bat-R_sinicus	Hong_Kong	DQ084199	2-24-2005
HKU3-5	Bat-R_sinicus	Hong_Kong	GQ153540	9-20-2005
HKU3-10	Bat-R_sinicus	Hong_Kong	GQ153545	10-28-2006
HKU3-9	Bat-R_sinicus	Hong_Kong	GQ153544	10-28-2006
HKU3-11	Bat-R_sinicus	Hong_King	GQ153546	3-7-2007
HKU3-13	Bat-R_sinicus	Hong_Kong	GQ153548	11-15-2007
HKU3-6	Bat-R_sinicus	Hong_Kong	GQ153541	12-16-2005
HKU3-4	Bat-R_sinicus	Hong_Kong	GQ153539	7-20-2005
HKU3-12	Bat-R_sinicus	Hong_Kong	GQ153547	5-15-2007
HKU3-7	Bat-R_sinicus	Guangdong	GQ153542	2-15-2006
HKU3-8	Bat-R_sinicus	Guangdong	GQ153543	2-15-2006
HeB2013	Bat-R_ferrumequinum	Hebei	KJ473812	04-2013
Jiyuan-84	Bat-R_ferrumequinum	Henan-Jiyuan	KY770860	2012
SX2013	Bat-R_ferrumequinum	Shanxi	KJ473813	11-2013
Rf1	Bat-R_ferrumequinum	Hubei-Yichang	DQ412042	11-2004
SC2018	Bat-R_spp	Sichuan	MK211374	10-2016
Yunnan2011	Bat-Chaerephon_plicata	Yunnan	JX993988	11-2011
Longquan_140	Bat-R_monoceros	China	KF294457	2012
JL2012	Bat-R_ferrumequinum	Jilin	KJ473811	102012
JTMC15	Bat-R_ferrumequinum	Jilin	KU182964	10-2013
279_2005	Bat-R_macrotis	Hubei	DQ648857	11-2004
Rm1	Bat-R_macrotis	Hubei	DQ412043	11-2004
CoVZC45	Bat-R_sinicus	Zhoushan-Dinghai	MG772933	02-2017
CoVZXC21	Bat-R_sinicus	Zhoushan-Dinghai	MG772934	07-2015
BM48-31	Bat-R_blasii	Bulgaria	NC_014470	04-2008
BtKY72	Bat-R_spp	Kenya	KY352407	10-2007
